# Clonal dynamics of germinal center refueling by secondary immunization

**DOI:** 10.64898/2026.05.26.728008

**Authors:** Luka Mesin, Alvaro Hobbs, Jin-Jie Shen, Juhee Pae, Ariën Schiepers, Nadine Abrahamse, Hiromi Muramatsu, Ying K. Tam, Norbert Pardi, Gabriel D. Victora

## Abstract

Many vaccine regimens involve delivery of multiple doses to the same anatomical site, such that booster doses frequently encounter germinal centers (GCs) still active from prior immunization. The consequences of this “GC refueling” to B cell clonality have not been systematically investigated. Using mouse models of mRNA-LNP vaccination combined with multicolor fate-mapping, longitudinal GC imaging, and immunoglobulin sequencing, we show that refueling triggers clonal burst-type expansion of GC-resident B cells, rather than recruiting local memory, resulting in marked focusing of GCs on the descendants of individual B cells. Refueling with a drifted antigen led to limited but detectable retraining of primary-cohort clones, although most variant-specific responses in this setting arose from newly recruited naïve B cells. These findings identify GC refueling as a distinct mode of vaccine response with implications for sequential immunization strategies against rapidly evolving pathogens.
