## Supplementary material for "Clonal dynamics of germinal center refueling by secondary immunization": Spreadsheet S1

### Sheet: Sheet1
	Sequence	H or K	For/Rev
F_007	GGGAATTCGAGGTGCAGCTGCAGGAGTCTGG	IgH	For
F_135	TGGGATGGAGCTGGATCTTT	IgH	For
F_136	CTGAAAGAGTCTGGCCCTGG	IgH	For
F_137	CAGTCTGGACCTGAGCTGAA	IgH	For
F_138	CTTCTTCCTGATGGCAGTGGT	IgH	For
F_139	WGGAGTCTGGRGGAGGCTT	IgH	For
F_140	GTYCAGCTGCAGCAGTCTGG	IgH	For
F_001	GGAAGGTGTGCACACCGCTGGAC	IgH	Rev
F_005	AGGGGGCTCTCGCAGGAGACGAGG	IgH	Rev
F_074	GGAAGGTGTGCACACCACTGGAC	IgH	Rev
F_076	ATCAGGCAGCCGATTATCAC	IgH	Rev
F_111	GGAAGGTGTGCACACTGCTGGAC	IgH	Rev
F_112	AGACTGTGCGCACACCGCTGGAC	IgH	Rev
F_010	TGCTGCTGCTCTGGGTTCCAG	IgK	For
F_011	ATTWTCAGCTTCCTGCTAATC	IgK	For
F_012	TTTTGCTTTTCTGGATTYCAG	IgK	For
F_013	TCGTGTTKCTSTGGTTGTCTG	IgK	For
F_014	ATGGAATCACAGRCYCWGGT	IgK	For
F_015	TCTTGTTGCTCTGGTTYCCAG	IgK	For
F_016	CAGTTCCTGGGGCTCTTGTTGTTC	IgK	For
F_017	CTCACTAGCTCTTCTCCTC	IgK	For
F_118	RGTGCAGATTTTCAGCTTCCTGCT	IgK	For
F_119	TGGACATGAGGGCYCCTGCTCAGT	IgK	For
F_120	CTSTGGTTGTCTGGTGTTGAYGGA	IgK	For
F_121	GTTGCTGCTGCTGTGGCTTACA	IgK	For
F_122	GTATCTGGTACCTGTGG	IgK	For
F_123	TGCCTGTTAGGCTGTTGGTGCT	IgK	For
F_124	GCTCAGTTCCTTGGTCTCCTGTTGC	IgK	For
F_125	TGGGTGCTGCTGCTCTGGGT	IgK	For
F_126	CAGTTCCTGTTTCTGTTARTGCTCTGG	IgK	For
F_127	TGCTCTGGTTATATGGTGCTGATGGG	IgK	For
F_009	GATGGTGGGAAGATGGATACAGTT	IgK	Rev
